# Genomic epidemiology of *Treponema pallidum* and circulation of strains with diminished *tprK* antigen variation capability in Seattle, 2021-2022

**DOI:** 10.1101/2023.05.12.540601

**Authors:** Nicole A.P. Lieberman, Carlos Avendaño, Shah A. K. Mohamed Bakhash, Ethan Nunley, Hong Xie, Lorenzo Giacani, Anna Berzkalns, Olusegun O. Soge, Tara B. Reid, Matthew R. Golden, Alexander L. Greninger

**Author notes:** **Corresponding author contact:** Alexander L Greninger, 850 Republican St Rm S130, Seattle WA 98118.

## Abstract

**Background:** Syphilis incidence continues to increase dramatically in the United States and yet little is known about *Treponema pallidum* (TP) genomic epidemiology within American metropolitan areas.

**Methods:** We performed whole genome sequencing and *tprK* deep sequencing of 28 TP-containing specimens collected mostly from remnant Aptima swabs from 24 individuals from Seattle Sexual Health Clinic during 2021-2022.

**Results:** All 12 individuals infected with Nichols lineage strains were MSM, while a specific SS14 cluster (average 0.33 SNPs) included 1 MSW and five women. All TP strains sequenced were azithromycin resistant via 23S rRNA A2058G mutation. Identical TP genomic sequences were found in pharyngeal and rectal swab specimens taken from the same individuals concurrently. *tprK* sequences were less variable between patient-matched specimens and between epidemiologically-linked clusters. We detected a 528 bp deletion in the *tprK* donor site locus, eliminating nine *tprK* donor sites, in TP genomes of three individuals with secondary syphilis, associated with diminution of overall *tprK* sequence diversity.

**Conclusions:** We developed an end-to-end workflow for public health genomic surveillance of TP from remnant Aptima swab specimens. With its high rate of gene conversion, *tprK* sequencing may assist in linking cases beyond routine TP genome sequencing. TP strains with deletions in *tprK* donor sites currently circulate and are associated with diminished antigenic diversity of the TprK putative outer membrane protein.
