## Supplemental Tables for "Genomic epidemiology of *Treponema pallidum* and circulation of strains with diminished *tprK* antigen variation capability in Seattle, 2021-2022"

### Sheet: Table S1 - Accessions
Table S1 - NCBI BioProject, BioSample, SRA, and GenBank accessions for specimens sequenced in this study
Sample	BioProject	Biosample Accession	WGS SRA	WGS Genbank Accession	tprK SRA rep 1	tprK SRA rep 2
UW16057L	PRJNA961304	SAMN32135625	SRS16078426	CP115398	SRR24475152	SRR24475150
P-21-20116	PRJNA961304	SAMN34387041	SRR24318016	CP124574	SRR24318000	SRR24317973
P-21-20120	PRJNA961304	SAMN34387042	SRR24318015	CP124573	SRR24317999	SRR24317972
R-22-10209	PRJNA961304	SAMN34387043	SRR24318004	CP124572	SRR24317998	SRR24317970
UW15970L	PRJNA961304	SAMN30221411	SRS14719584	CP124571	SRR24317997	SRR24317969
V-21-40001	PRJNA961304	SAMN34387045	SRR24317993	CP124570	SRR24317996	SRR24317968
V-21-40005	PRJNA961304	SAMN34387046	SRR24317982	CP124569	SRR24317995	SRR24317967
R-21-10091	PRJNA961304	SAMN34387047	SRR24317971	CP124575	SRR24317994	SRR24317966
UW15939L	PRJNA961304	SAMN30221409	SRS14698541	CP125285	SRS17443354	SRS17443381
R-21-10052	PRJNA961304	SAMN34387049	SRR24317960	CP124568	SRR24317991	SRR24317964
P-22-20198	PRJNA961304	SAMN34387050	SRR24317949	CP124560	SRR24317990	SRS17464107
R-22-10139	PRJNA961304	SAMN34387051	SRR24317946	CP124561	SRR24317989	SRR24317963
P-21-20119	PRJNA961304	SAMN34387052	SRR24317945	CP124567	SRR24317988	SRR24317962
P-22-20006	PRJNA961304	SAMN34387053	SRR24318014	CP124566	SRR24317987	SRR24317961
P-22-20227	PRJNA961304	SAMN34387054	SRR24318013	CP124565	SRR24317986	SRR24317959
R-21-10111	PRJNA961304	SAMN34387055	SRR24318012	CP124564	SRR24317985	SRR24317958
R-21-10099	PRJNA961304	SAMN34387056	SRR24318011	CP124563	SRR24317984	SRR24317957
P-21-20167	PRJNA961304	SAMN34387057	SRR24318010	CP124562	SRR24317983	SRR24317956
UW15953O	PRJNA961304	SAMN30221410	SRS14719583	CP125284	SRS17443365	SRS17443391
P-22-20168	PRJNA961304	SAMN34387059	SRR24318009	CP124554	SRR24317980	SRR24317954
UW15993L	PRJNA961304	SAMN34387060	SRR24318008	CP124556	SRR24317979	SRR24317953
UW15977O	PRJNA961304	SAMN32135624	SRS16078425	CP115399	SRR24475151	SRR24475149
V-21-40014	PRJNA961304	SAMN34387061	SRR24318007	CP124555	#N/A	#N/A
P-21-20135	PRJNA961304	SAMN34387062	SRR24318006	CP124559	SRR24317978	SRR24317952
P-22-20282	PRJNA961304	SAMN34387063	SRR24318005	CP124558	SRR24317977	SRR24317951
V-21-40015	PRJNA961304	SAMN34387064	SRR24318003	CP124553	SRR24317976	SRR24317950
R-21-10122	PRJNA961304	SAMN34387065	SRR24318002	CP124552	SRR24317975	SRR24317948
P-21-20045	PRJNA961304	SAMN34387066	SRR24318001	CP124557	SRR24317974	SRR24317947

### Sheet: Table S2 - tprK PCR primers
Table S2 - tprK Barcoded PCR Primer Sequences
Primer	Sequence
tprk-F-bc1001	5' - CACATATCAGAGTGCGGGAAAGAAAAGAACCATACATCC - 3'
tprk-F-bc1002	5' - ACACACAGACTGTGAGGGAAAGAAAAGAACCATACATCC - 3'
tprk-F-bc1003	5' - ACACATCTCGTGAGAGGGAAAGAAAAGAACCATACATCC - 3'
tprk-F-bc1004	5' - CACGCACACACGCGCGGGAAAGAAAAGAACCATACATCC - 3'
tprk-F-bc1005	5' - CACTCGACTCTCGCGTGGAAAGAAAAGAACCATACATCC - 3'
tprk-F-bc1006	5' - CATATATATCAGCTGTGGAAAGAAAAGAACCATACATCC - 3'
tprk-F-bc1007	5' - TCTGTATCTCTATGTGGGAAAGAAAAGAACCATACATCC - 3'
tprk-F-bc1008	5' - ACAGTCGAGCGCTGCGGGAAAGAAAAGAACCATACATCC - 3'
tprk-F-bc1017	5' - CACACGCGCGCTATATGGAAAGAAAAGAACCATACATCC - 3'
tprk-F-bc1018	5' - TCACGTGCTCACTGTGGGAAAGAAAAGAACCATACATCC - 3'
tprk-F-bc1019	5' - ACACACTCTATCAGATGGAAAGAAAAGAACCATACATCC - 3'
tprk-F-bc1020	5' - CACGACACGACGATGTGGAAAGAAAAGAACCATACATCC - 3'
tprk-R-bc1009	5' - ACACACGCGAGACAGACGCAGTTCCGGATTCTG - 3'
tprk-R-bc1010	5' - ACGCGCTATCTCAGAGCGCAGTTCCGGATTCTG - 3'
tprk-R-bc1011	5' - CTATACGTATATCTATCGCAGTTCCGGATTCTG - 3'
tprk-R-bc1012	5' - ACACTAGATCGCGTGTCGCAGTTCCGGATTCTG - 3'
tprk-R-bc1013	5' - CTCTCGCATACGCGAGCGCAGTTCCGGATTCTG - 3'
tprk-R-bc1014	5' - CTCACTACGCGCGCGTCGCAGTTCCGGATTCTG - 3'
tprk-R-bc1015	5' - CGCATGACACGTGTGTCGCAGTTCCGGATTCTG - 3'
tprk-R-bc1016	5' - CATAGAGAGATAGTATCGCAGTTCCGGATTCTG - 3'
tprk-R-bc1021	5' - CTATACATAGTGATGTCGCAGTTCCGGATTCTG - 3'
tprk-R-bc1022	5' - CACTCACGTGTGATATCGCAGTTCCGGATTCTG - 3'
tprk-R-bc1023	5' - CAGAGAGATATCTCTGCGCAGTTCCGGATTCTG - 3'
tprk-R-bc1024	5' - CATGTAGAGCAGAGAGCGCAGTTCCGGATTCTG - 3'

### Sheet: Table S3 - Sample PCR Metadata
Table S3 - Treponemal load by qPCR and TMA versus Genome Sequencing Data for Specimens in this Study
Specimen ID	Tp_TMA_FAM_Time	TP47 CT(2ul DNA)	tp47 copies per uL	b-globin CT(2ul)	b globin copies per 2 uL	Sequencing Attempted	Complete_Genome_for_phylo	Tprk Sequencing	log_Copies_TP47_CT	tprk donor site mutation
UW16057L	N/A	34.44	19.73	29.32	481.44	Y	Y	Y	1.29513
UW15977O	N/A	32.35	82.635	29.17	536.4	Y	Y	Y	1.91716
UW15993L	N/A	33.39	44.825	29.43	485.18	Y	Y	Y	1.65152	yes
UW15993O	N/A	37	3.89	28.66	829.97	Y	N/A	Y	0.58995	yes
R-21-10091	7.2	27.74	2325.34	25.53	11462.6	Y	Y	Y	3.36649
V-21-40005	10.3	28.98	1039.19	24.68	20473.2	Y	Y	Y	3.01669
P-22-20168	8.2	29.1	963.115	25.85	9206.63	Y	Y	Y	2.98368	yes
R-22-10209	7.6	29.3	842.6	24.28	26965.2	Y	Y	Y	2.92562
P-21-20135	9.4	28.98	715.395	25.03	8584.5	Y	Y	N	2.85455
R-21-10122	8.4	30.05	517.42	27.1	3919.29	Y	Y	N	2.71384
R-22-10110	9.9	30.28	445.79	29.56	730.91	Y	N	N	2.64913
R-21-10111	9.4	30.72	334.37	23.26	53903.3	Y	Y	Y	2.52423
P-22-20006	12.2	31	279.245	26.2	7250.9	Y	Y	Y	2.44598
P-21-20167	13.1	31.42	212.815	28.25	1788	Y	Y	Y	2.328	yes
R-22-10139	11.1	31.64	183.655	31.77	160.6	Y	Y	Y	2.264
P-22-20227	9.6	31.78	168.07	27.69	2624.69	Y	Y	Y	2.22549
UW15970L	N/A	30.63	291.265	29.23	559.93	Y	Y	Y	2.46429
R-21-10052	8.3	32.17	130.67	26.77	4919.49	Y	Y	Y	2.11618
V-21-40001	10.7	32.28	121.125	24.52	22788	Y	Y	Y	2.08323
P-21-20116	10.6	32.36	114.735	26.68	5217.31	Y	Y	Y	2.0597
P-22-20282	9.9	31.61	114.665	25.49	6299.51	Y	Y	N	2.05943
R-21-10077	9	32.51	104.225	26.59	5545.16	Y	N	N	2.01797
P-21-20120	10.5	32.97	77.45	26.3	6785.75	Y	Y	Y	1.88902
P-22-20198	10	33.02	75.125	28.46	1551.39	Y	Y	Y	1.87578
UW15939L	N/A	33.39	44.825	29.43	485.18	Y	Y	Y	1.65152
V-21-40015	11.6	33.09	71.705	24.2	28375.9	Y	Y	N	1.85555
P-21-20012	12.4	33.19	67.245	26.52	5807.87	Y	N	N	1.82766
P-21-20119	14.1	33.27	63.48	27.38	3237	Y	Y	Y	1.80264
R-21-10062	8.2	33.46	56.36	27.93	2219.47	Y	N	N	1.75097
R-21-10099	10.3	33.59	51.565	27.12	3858.14	Y	Y	Y	1.71236
UW15953O	N/A	29.9	477.285	28.35	1035.08	Y	Y	Y	2.67878
P-21-20045	9.1	33.96	40.6	27.92	2242.33	Y	Y	N	1.60853
V-21-40014	9.7	33.96	40.525	26.86	4629.82	Y	Y	N	1.60772
P-22-20017	10.9	34.01	39.36	25.82	9366.32	Y	Y	N	1.59505
P-21-20182	12.9	34.82	23.25	27.55	2874.42	Y	N	N	1.36642
P-21-20022	13.1	34.43	16.175	28.62	741.45	Y	N	N	1.20884
R-21-10193	14.2	35.6	13.925	28.24	1802.2	Y	N	N	1.14379
P-21-20040	11.8	34.82	12.325	29.24	484.25	Y	N	N	1.09079
P-21-20174	12.7	34.84	12.175	29.23	486.99	Y	N	N	1.08547
P-21-20184	13	35.99	10.84	26.63	5410.12	Y	N	N	1.03503
U-21-30013	10.3	36.02	10.59	33.75	41.69	Y	N	N	1.0249
P-21-20059	11.3	36.15	9.785	29.62	702.19	Y	N	N	0.990561
P-22-20010	18.3	38.36	2.305	29.04	1043.71	N	N/A	N/A	0.362671
V-21-40018	11.2	36.49	7.815	24.12	30107.8	N	N/A	N/A	0.892929
R-22-10162	N/A	38.65	1.915	27.29	3432.19	N	N/A	N/A	0.282169
P-21-20208	17	39.2	1.34	28.67	1336.07	N	N/A	N/A	0.127105
P-21-20118	16	37.04	5.46	27.53	2923.98	N	N/A	N/A	0.737193
P-21-20181	24	Undetermined	0	28.11	1967.03	N	N/A	N/A
P-21-20050	11.9	37.44	4.205	27.87	2319.52	N	N/A	N/A	0.623766
P-21-20068	14	39.98	0.805	29.65	686.9	N	N/A	N/A	-0.0942
P-21-20102	18.5	37.75	3.435	29.14	970.01	N	N/A	N/A	0.535927
P-21-20161	19.6	40.09	0.75	31.05	263.46	N	N/A	N/A	-0.12494
U-21-30041	19.5	Undetermined	0	32.8	79.5	N	N/A	N/A
U-21-30050	18.2	Undetermined	0	37.44	3.34	N	N/A	N/A
U-21-30060	11.8	36.92	5.89	30.47	391.34	N	N/A	N/A	0.770115
P-21-20031	13.4	37.02	5.55	28.27	1762.07	N	N/A	N/A	0.744293
P-21-20037	14.8	36.88	6.08	30.49	385.46	N	N/A	N/A	0.783904
R-21-10057	21.5	39.54	1.075	27.62	2745.42	N	N/A	N/A	0.031408
R-21-10102	11.1	36.49	7.805	26.33	6634.07	N	N/A	N/A	0.892373
R-21-10136	19.1	41.98	0.22	31.93	144.56	N	N/A	N/A	-0.65758
R-21-10065	13	Undetermined	0	29.43	797.52	N	N/A	N/A
R-21-10066	21.1	41.04	0.405	23.62	42137.8	N	N/A	N/A	-0.39254
R-21-10034	10.8	38.6	1.985	30.83	305.54	N	N/A	N/A	0.297761
R-21-10038	13.8	38.94	1.59	33.88	38.1	N	N/A	N/A	0.201397
R-21-10201	12.3	36.72	6.73	26.34	6597.78	N	N/A	N/A	0.828015
P-22-20126	14.9	38.75	1.8	28.62	1384.44	N	N/A	N/A	0.255273
P-22-20096	24	Undetermined	0	28.66	1350.51	N	N/A	N/A
R-22-10096	24.7	Undetermined	0	24.93	17265.8	N	N/A	N/A
U-21-30136	12.9	Undetermined	0	38.37	1.77	N	N/A	N/A
V-21-40017	13.9	39.15	1.385	24.89	17766.4	N	N/A	N/A	0.14145
R-22-10113	N/A	Undetermined	0	34.01	34.87	N	N/A	N/A
R-21-10157	14.9	Undetermined	0	28.42	1594.81	N	N/A	N/A
R-22-10114	15.4	40.14	0.725	30.71	332.18	N	N/A	N/A	-0.13966
U-21-30104	19.1	40.79	0.475	34.28	28.9	N	N/A	N/A	-0.32331
U-21-30079	22	Undetermined	0	34.02	34.68	N	N/A	N/A
R-21-10184	18.7	40.86	0.455	29.22	920.9	N	N/A	N/A	-0.34199
V-21-40032	18.7	36.431	4.0225	25.73	5323.16	N	N/A	N/A	0.604496
R-21-10188	20.8	Undetermined	0	28.68	708.11	N	N/A	N/A
V-21-40028	15	38.843	0.752	24.19	15224.2	N	N/A	N/A	-0.12378
V-21-40040	15.1	36.84	3.0265	21.91	72406.2	N	N/A	N/A	0.480941
V-21-40008	25.3	37.85	1.5	24.14	15794.9	N	N/A	N/A	0.176091
P-22-20026	15	36.012	5.3815	28.58	760.57	N	N/A	N/A	0.730903
P-22-20011	12.1	36.029	5.319	27.81	1283.66	N	N/A	N/A	0.72583
P-21-20072	16.5	38.572	0.908	27.94	1175.47	N	N/A	N/A	-0.04191
P-21-20146	20.1	Undetermined	0	29.24	483.85	N	N/A	N/A
P-21-20028	11.1	36.811	3.087	28.64	729.67	N	N/A	N/A	0.489537
P-21-20044	14.1	35.97	5.5395	28.36	880.57	N	N/A	N/A	0.743471
P-21-20122	19.4	41.221	0.144	27.8	1295.71	N	N/A	N/A	-0.84164
P-21-20175	18	35.89	5.8585	27.92	1197.01	N	N/A	N/A	0.767786
R-21-10050	18.7	Undetermined	0	28.78	662.45	N	N/A	N/A
R-21-10010	14.4	39.667	0.424	27.56	1526.73	N	N/A	N/A	-0.37263
R-21-10031	18.4	Undetermined	0	35.84	5.31	N	N/A	N/A
V-21-40048	16.5	38.633	0.8705	25.66	5583.78	N	N/A	N/A	-0.06023

### Sheet: Table S4 - Genome Metadata
Table S4 - Sample Metadata for Specimens Sequenced in this Study
Sample	Collection Location	Year of Collection	age_cat	race	Sex	MSM	IV_drug_usage	Meth_used_in_past_year	Sample_Swab_Location	Disease_Stage	Azithromycin_Resistance	Lineage	tprk_donor_site_deletion	phylogeny y axis	Percent Missing Data in Consensus	TMA T-time (min)	Treponemal Load (Copies/μl DNA)
P-21-20167	Seattle, WA	2021	20-24	White	M	Y	Y	N	Throat	Secondary	Yes; A2058G	Nichols	Yes	1	0	13.1	212.815
UW15993L	Seattle, WA	2022	35-44	White	M	Y	Unknown	Y	Lesion (Other)	Secondary	Yes; A2058G	Nichols	Yes	2	0.5	#N/A	44.825
P-22-20168	Seattle, WA	2022	35-44	White	M	Y	Y	N	Throat	Secondary	Yes; A2058G	Nichols	Yes	3	0	8.2	963.115
UW15953O	Seattle, WA	2021	35-44	Asian	M	Y	Unknown	N	Throat	Secondary	Yes; A2058G	Nichols	No	4	0	#N/A	477.285
R-21-10122	Seattle, WA	2022	30-34	White	M	Y	Unknown	Unknown	Rectal	Early latent	Yes; A2058G	Nichols	No	5	3	8.4	517.42
P-22-20227	Seattle, WA	2022	25-29	White	M	Y	N	N	Throat	Secondary	Yes; A2058G	Nichols	No	6	0	9.6	168.07
P-21-20119	Seattle, WA	2021	30-34	White	M	Y	Unknown	Unknown	Throat	Primary	Yes; A2058G	Nichols	No	7	0.3	14.1	63.48
P-22-20006	Seattle, WA	2022	25-29	Hispanic	M	Y	Y	Y	Throat	Primary	Yes; A2058G	Nichols	No	8	0.2	12.2	279.245
UW15977O	Seattle, WA	2022	25-29	White	M	Y	Y	Y	Throat	Primary	Yes; A2058G	Nichols	No	9	0.7	#N/A	82.635
P-21-20135	Seattle, WA	2021	20-24	Asian	M	Y	Unknown	Unknown	Throat	Secondary	Yes; A2058G	Nichols	No	10	0	9.4	715.395
R-21-10111	Seattle, WA	2021	20-24	Asian	M	Y	Unknown	Unknown	Rectal	Secondary	Yes; A2058G	Nichols	No	11	0.1	9.4	334.37
R-21-10099	Seattle, WA	2021	25-29	Hispanic	M	Y	Unknown	Unknown	Rectal	Early latent	Yes; A2058G	Nichols	No	12	0.2	10.3	51.565
P-21-20045	Seattle, WA	2021	45-54	Hispanic	M	Y	Unknown	N	Throat	Secondary	Yes; A2058G	Nichols	No	13	5.3	9.1	40.6
R-22-10139	Seattle, WA	2022	30-34	Asian	M	Y	Unknown	Unknown	Rectal	Secondary	Yes; A2058G	Nichols	No	15	0.1	11.1	183.655
P-22-20198	Seattle, WA	2022	30-34	Asian	M	Y	Unknown	Unknown	Throat	Secondary	Yes; A2058G	Nichols	No	16	0	10	75.125
V-21-40015	Seattle, WA	2021	35-44	Black	F	N/A	Unknown	Y	Vaginal	Secondary	Yes; A2058G	SS14	No	17	3.2	11.6	71.705
V-21-40014	Seattle, WA	2021	20-24	Hispanic	F	N/A	Unknown	Y	Vaginal	Late or Unknown duration	Yes; A2058G	SS14	No	18	1.1	9.7	40.525
V-21-40005	Seattle, WA	2021	25-29	White	F	N/A	Y	Y	Vaginal	Primary	Yes; A2058G	SS14	No	19	0	10.3	1039.19
R-22-10209	Seattle, WA	2022	30-34	Unknown	F	N/A	Unknown	Y	Rectal	Primary	Yes; A2058G	SS14	No	20	0	7.6	842.6
P-22-20282	Seattle, WA	2022	30-34	Unknown	F	N/A	Unknown	Y	Throat	Primary	Yes; A2058G	SS14	No	21	0.2	9.9	114.665
V-21-40001	Seattle, WA	2021	35-44	Hispanic	F	N/A	Y	Unknown	Vaginal	Secondary	Yes; A2058G	SS14	No	22	1.1	10.7	121.125
UW15970L	Seattle, WA	2021	55-64	NHPI	M	N	Unknown	N	Lesion (Other)	Primary	Yes; A2058G	SS14	No	23	0	#N/A	291.265
UW15939L	Seattle, WA	2021	45-54	White	M	N	Unknown	Y	Lesion	Primary	Yes; A2058G	SS14	No	24	0	#N/A	44.825
R-21-10091	Seattle, WA	2021	45-54	White	M	Y	N	N	Rectal	Primary	Yes; A2058G	SS14	No	25	0	7.2	2325.34
R-21-10052	Seattle, WA	2021	45-54	White	M	Y	N	N	Rectal	Late or Unknown duration	Yes; A2058G	SS14	No	26	0	8.3	130.67
P-21-20120	Seattle, WA	2021	30-34	White	F	N/A	Unknown	Y	Throat	Late or Unknown duration	Yes; A2058G	SS14	No	27	0.4	10.5	77.45
P-21-20116	Seattle, WA	2021	30-34	Black	M	Y	Y	N	Throat	Primary	Yes; A2058G	SS14	No	28	0.1	10.6	114.735
UW16057L	Seattle, WA	2022	55-64	White	M	Y	Unknown	N	Lesion (Other)	Primary	Yes; A2058G	SS14	No	29	0.2	#N/A	19.73

### Sheet: Table S5 - SNV distances
Table S5 - Pairwise SNV distance for Genomes Sequenced in this study
	P-21-20167	UW15993L	P-22-20168	UW15953L	R-21-10122	P-22-20227	P-21-20119	P-22-20006	UW15977O	P-21-20135	R-21-10111	R-21-10099	P-21-20045	NC_021490	R-22-10139	P-22-20198	V-21-40015	V-21-40014	V-21-40005	R-22-10209	P-22-20282	V-21-40001	UW15970L	UW15939O	R-21-10091	R-21-10052	P-21-20120	P-21-20116	UW16057L	NC_021508
P-21-20167	0	0	0	0	1	2	3	25	24	2	2	2	5	157	138	138	306	317	319	319	317	315	318	317	316	324	311	313	312	313
UW15993L	0	0	0	0	1	2	3	25	24	2	2	2	5	155	137	137	302	312	315	315	314	311	314	313	312	318	307	309	308	309
P-22-20168	0	0	0	0	1	2	3	25	24	2	2	2	5	157	138	138	312	320	325	325	320	319	324	323	322	330	315	319	318	319
UW15953L	0	0	0	0	1	2	3	25	24	2	2	2	5	157	138	138	312	320	325	325	320	319	324	323	322	330	315	319	318	319
R-21-10122	1	1	1	1	0	3	4	25	25	2	2	2	4	155	137	137	307	307	312	312	307	312	311	310	309	316	310	308	310	307
P-22-20227	2	2	2	2	3	0	3	25	24	2	2	2	5	161	141	141	314	322	327	327	322	321	326	325	324	332	317	321	320	321
P-21-20119	3	3	3	3	4	3	0	25	25	2	2	2	5	161	142	142	314	320	325	325	320	321	324	323	322	330	317	320	320	319
P-22-20006	25	25	25	25	25	25	25	0	0	23	23	23	26	179	163	163	337	346	351	350	346	344	349	349	347	355	340	344	343	345
UW15977O	24	24	24	24	25	24	25	0	0	23	23	23	26	177	158	158	328	335	340	340	335	334	339	338	337	345	331	335	334	334
P-21-20135	2	2	2	2	2	2	2	23	23	0	0	0	3	159	141	141	313	322	327	326	322	320	325	325	323	331	316	320	319	321
R-21-10111	2	2	2	2	2	2	2	23	23	0	0	0	3	158	140	140	312	321	326	325	321	319	324	324	322	330	315	319	318	320
R-21-10099	2	2	2	2	2	2	2	23	23	0	0	0	3	158	140	140	310	317	322	321	317	316	320	320	318	326	313	316	315	317
P-21-20045	5	5	5	5	4	5	5	26	26	3	3	3	0	151	136	136	298	301	303	302	301	300	301	301	299	306	298	298	301	299
NC_021490	157	155	157	157	155	161	161	179	177	159	158	158	151	0	86	86	274	282	287	286	282	280	285	285	283	291	275	278	279	281
R-22-10139	138	137	138	138	137	141	142	163	158	141	140	140	136	86	0	0	245	250	256	256	251	249	255	254	253	261	247	248	249	250
P-22-20198	138	137	138	138	137	141	142	163	158	141	140	140	136	86	0	0	245	250	256	256	251	249	255	254	253	261	247	248	249	250
V-21-40015	306	302	312	312	307	314	314	337	328	313	312	310	298	274	245	245	0	0	0	0	0	0	1	4	3	10	14	11	15	14
V-21-40014	317	312	320	320	307	322	320	346	335	322	321	317	301	282	250	250	0	0	0	0	0	0	1	4	3	11	15	12	16	15
V-21-40005	319	315	325	325	312	327	325	351	340	327	326	322	303	287	256	256	0	0	0	0	0	0	1	4	3	11	15	12	16	15
R-22-10209	319	315	325	325	312	327	325	350	340	326	325	321	302	286	256	256	0	0	0	0	0	0	1	4	3	11	15	12	16	15
P-22-20282	317	314	320	320	307	322	320	346	335	322	321	317	301	282	251	251	0	0	0	0	0	0	1	4	3	11	15	12	16	15
V-21-40001	315	311	319	319	312	321	321	344	334	320	319	316	300	280	249	249	0	0	0	0	0	0	1	4	3	11	15	12	16	15
UW15970L	318	314	324	324	311	326	324	349	339	325	324	320	301	285	255	255	1	1	1	1	1	1	0	3	2	10	14	11	15	14
UW15939O	317	313	323	323	310	325	323	349	338	325	324	320	301	285	254	254	4	4	4	4	4	4	3	0	1	9	13	10	14	13
R-21-10091	316	312	322	322	309	324	322	347	337	323	322	318	299	283	253	253	3	3	3	3	3	3	2	1	0	8	12	9	13	12
R-21-10052	324	318	330	330	316	332	330	355	345	331	330	326	306	291	261	261	10	11	11	11	11	11	10	9	8	0	20	17	21	20
P-21-20120	311	307	315	315	310	317	317	340	331	316	315	313	298	275	247	247	14	15	15	15	15	15	14	13	12	20	0	7	11	12
P-21-20116	313	309	319	319	308	321	320	344	335	320	319	316	298	278	248	248	11	12	12	12	12	12	11	10	9	17	7	0	8	9
UW16057L	312	308	318	318	310	320	320	343	334	319	318	315	301	279	249	249	15	16	16	16	16	16	15	14	13	21	11	8	0	11
NC_021508	313	309	319	319	307	321	319	345	334	321	320	317	299	281	250	250	14	15	15	15	15	15	14	13	12	20	12	9	11	0
